# Diverse Viral Pathogens in Australian Canines: Limited Geographic Structure and the First Detection of an RNA Virus in Dingoes

**DOI:** 10.1101/2025.02.16.638538

**Authors:** Jonathon C.O. Mifsud, Erin Harvey, Kate Van Brussel, Annabelle Olsson, Benjamin J. Pitcher, Jane Hall, Heather Fenton, Brendan F. Alting, Sabrina Sadiq, Edward C. Holmes

**Affiliations:** School of Medical Sciences, The University of Sydney, Sydney, New South Wales, 2006, Australia; Wildlife Health and Conservation Hospital, Sydney School of Veterinary Science, The University of Sydney, Sydney, New South Wales, 2006, Australia; Taronga Institute of Science and Learning, Taronga Conservation Society, Dubbo and Sydney, New South Wales, Australia; School of Natural Sciences, Faculty of Science and Engineering, Macquarie University, Sydney, New South Wales, Australia; Australian Registry of Wildlife Health, Taronga Conservation Society Australia, Mosman, New South Wales, 2088, Australia; Centre for Ecosystem Science, School of Biological, Earth and Environmental Sciences, University of New South Wales, Sydney, New South Wales, Australia

**Keywords:** domestic dog, dingo, Australia, virus discovery, phylogeny, metatranscriptomics

## Abstract

Viruses impose a substantial disease burden on dogs and the close relationship between dogs and humans may facilitate zoonotic disease emergence. Australia’s geographic isolation, strict biosecurity measures and native dingo populations present a unique model for understanding the spread and evolution of canine viruses. However, aside from a few well-characterised pathogens, genomic data are scarce for many common dog viruses, limiting our understanding of their evolution and disease ecology. Using a metatranscriptomic approach we identified the viruses in dogs and dingoes from various geographical locations across mainland Australia and sample types, revealing 86 vertebrate-associated viruses belonging to 16 distinct species, including a new vesivirus-like species. Many of the viruses identified here have not previously been sequenced in Australia. We identified important dog pathogens associated with canine infectious respiratory disease syndrome—such as canine pneumovirus, canine herpesvirus, and canine respiratory coronavirus—and gastroenteritis, including canine parvovirus, canine coronavirus, and rotavirus A. The sequences of Australian canine viruses often occupied multiple distinct clades phylogenetically and had little geographic structure, suggesting multiple virus introductions and subsequent spread across the country. Notably, we identified the first RNA virus – rotavirus A – in a dingo. This virus was phylogenetically distinct from dog-associated rotavirus A sequences and more closely related to viruses found in humans and bats, indicative of the past cross-species transmission of a reassortant virus into dingoes, and shows dingoes and domestic dogs may have distinct viromes. Our findings expand the knowledge of viral diversity in Australian canines, improving our understanding of viral movement into and within Australia, as well as the potential zoonotic risks associated with dogs and dingoes.
