## Supplementary Table 1 for "Diverse Viral Pathogens in Australian Canines: Limited Geographic Structure and the First Detection of an RNA Virus in Dingoes"

### Sheet: Pool
Sample Name	Location	Sample Type	Species	Host Sex	Host Age	Summary of Indivdual Diseases and Conditions of Samples	Individuals Per Pool	SRA Accession
centralwest_1	Central west shelter, NSW	Faeces	Canis familiaris	Male	Adult	emaciated, multiple wounds, lean	4	SRR32313080
centralwest_2	Central west shelter, NSW	Faeces	Canis familiaris	Female	Puppy	well	3	SRR32313079
centralwest_3	Central west shelter, NSW	Faeces	Canis familiaris	Male	Puppy	well	5	SRR32313068
centralwest_4	Central west shelter, NSW	Faeces	Canis familiaris	Male	Puppy	well	4	SRR32313057
centralwest_5	Central west shelter, NSW	Faeces	Canis familiaris	Female	Puppy	well	3	SRR32313036
centralwest_6	Central west shelter, NSW	Faeces	Canis familiaris	Female	Adult	well	6	SRR32313025
centralwest_7	Central west shelter, NSW	Faeces	Canis familiaris	Female	Unknown	1/2 indivduals emaciated, 1/2 indivduals well	2	SRR32313014
centralwest_8	Central west shelter, NSW	Faeces	Canis familiaris	Female	Puppy	blood in stool post giardia	1	SRR32313044
centralwest_9	Central west shelter, NSW	Faeces	Canis familiaris	Female	Adult	mammory cancer	1	SRR32313043
coffsharbour_1	Central west shelter, NSW	Faeces	Canis familiaris	Male	Adult	well, 1/3 indivduals obese	3	SRR32313041
coffsharbour_2	Central west shelter, NSW	Faeces	Canis familiaris	Female	Adult	well, 1/5 indivduals moribidly obese	5	SRR32313078
coffsharbour_4	Central west shelter, NSW	Faeces	Canis familiaris	Male	Adult	emaciation	1	SRR32313077
coffsharbour_5	Central west shelter, NSW	Faeces	Canis familiaris	Female	Adult	emaciation	1	SRR32313076
coffsharbour_6	Central west shelter, NSW	Faeces	Canis familiaris	Female	Puppy	overweight	2	SRR32313075
dingorescue_2	Dingo rescue, WA	Faeces	Canis lupus dingo	Unknown	Unknown	NA	3	SRR32313074
hopevale_1	Hope Vale, QLD	Nasal Swab	Canis familiaris	Female	Adult	well	2	SRR32313073
hopevale_15	Hope Vale, QLD	Rectal Swab	Canis familiaris	Female	Adult	mangey	2	SRR32313072
hopevale_16	Hope Vale, QLD	Rectal Swab	Canis familiaris	Female	Adult	well lots of ticks	3	SRR32313071
hopevale_17	Hope Vale, QLD	Rectal Swab	Canis familiaris	Male	Adult	well	2	SRR32313070
hopevale_18	Hope Vale, QLD	Rectal Swab	Canis familiaris	Male	Young Adult	mangey	1	SRR32313069
hopevale_19	Hope Vale, QLD	Rectal Swab	Canis familiaris	Male	Puppy	mangey lots of ticks	1	SRR32313067
hopevale_2	Hope Vale, QLD	Nasal Swab	Canis familiaris	Male	Puppy	well	1	SRR32313066
hopevale_20	Hope Vale, QLD	Nasal Swab	Canis familiaris	Female	Adult	mangey	2	SRR32313065
hopevale_21	Hope Vale, QLD	Nasal Swab	Canis familiaris	Female	Adult	well lots of ticks	3	SRR32313064
hopevale_22	Hope Vale, QLD	Nasal Swab	Canis familiaris	Male	Young Adult	well	2	SRR32313063
hopevale_23	Hope Vale, QLD	Nasal Swab	Canis familiaris	Male	Young Adult	mangey	1	SRR32313062
hopevale_24	Hope Vale, QLD	Nasal Swab	Canis familiaris	Female	Puppy	mangey lots of ticks	1	SRR32313061
hopevale_3	Hope Vale, QLD	Rectal Swab	Canis familiaris	Female	Adult	well	2	SRR32313060
hopevale_3t10	Hope Vale, QLD	Nasal Swab	Canis familiaris	Female	Puppy	immature very skinny, skin reasonable	1	SRR32313059
hopevale_3t11	Hope Vale, QLD	Nasal Swab	Canis familiaris	Female	Adult	skinny, bled easily, clotting ok, mature	1	SRR32313058
hopevale_3t12	Hope Vale, QLD	Nasal Swab	Canis familiaris	Female	Adult	skinny, good coat, mature	1	SRR32313056
hopevale_3t13	Hope Vale, QLD	Rectal Swab	Canis familiaris	Female	Adult	good condition, thin, mature	3	SRR32313055
hopevale_3t14	Hope Vale, QLD	Rectal Swab	Canis familiaris	Female	Puppy	good condition, immature, 2/3 indivduals treated 2/7 ago with credelia	3	SRR32313054
hopevale_3t15	Hope Vale, QLD	Rectal Swab	Canis familiaris	Female	Puppy	mangey, skinny malnourished street dog immature	1	SRR32313053
hopevale_3t16	Hope Vale, QLD	Rectal Swab	Canis familiaris	Female	Adult	skinny, bled easily, clotting ok, mature	1	SRR32313052
hopevale_3t17	Hope Vale, QLD	Rectal Swab	Canis familiaris	Female	Puppy	immature very skinny, skin reasonable	1	SRR32313042
hopevale_3t18	Hope Vale, QLD	Rectal Swab	Canis familiaris	Female	Adult	skinny, good coat, mature	1	SRR32313040
hopevale_3t7	Hope Vale, QLD	Nasal Swab	Canis familiaris	Female	Adult	good condition, thin, mature	3	SRR32313039
hopevale_3t8	Hope Vale, QLD	Nasal Swab	Canis familiaris	Female	Puppy	good condition, immature, 2/3 treated 2/7 ago with credelia	3	SRR32313038
hopevale_3t9	Hope Vale, QLD	Nasal Swab	Canis familiaris	Female	Puppy	mangey, skinny malnourished street dog immature	1	SRR32313037
hopevale_4	Hope Vale, QLD	Rectal Swab	Canis familiaris	Male	Puppy	well	3	SRR32313035
hopevale_40	Hope Vale, QLD	Nasal Swab	Canis familiaris	Female	Puppy	mangey kennel cough thin	1	SRR32313034
hopevale_5	Hope Vale, QLD	Rectal Swab	Canis familiaris	Male	Puppy	well	2	SRR32313033
hopevale_6	Hope Vale, QLD	Rectal Swab	Canis familiaris	Male	Puppy	thin mangey	1	SRR32313032
huntervalley_1	Hunter shelter, NSW	Faeces	Canis familiaris	Female	Adult	well, 1/6 indivduals had ear infection	6	SRR32313031
huntervalley_2	Hunter shelter, NSW	Faeces	Canis familiaris	Male	Adult	well, 1/4 indivduals underweight	4	SRR32313030
huntervalley_3	Hunter shelter, NSW	Faeces	Canis familiaris	Female	Puppy	well, 2/3 had recently cleared hookworm, 1/3 indivduals no sign of hookworm	3	SRR32313029
huntervalley_4	Hunter shelter, NSW	Faeces	Canis familiaris	Male	Adult	underweight, hookworm recently cleared	2	SRR32313028
huntervalley_5	Hunter shelter, NSW	Faeces	Canis familiaris	Female	Adult	weaning puppies, 1/6 indivduals had hookworm recently cleared	6	SRR32313027
huntervalley_6	Hunter shelter, NSW	Faeces	Canis familiaris	Male	Adult	well	5	SRR32313026
huntervalley_7	Hunter shelter, NSW	Faeces	Canis familiaris	Male	Puppy	well, in rehab leg amp	3	SRR32313024
huntervalley_8	Hunter shelter, NSW	Faeces	Canis familiaris	Male	Adult	well, giardia	1	SRR32313023
illawarra_1	Illawarra shelter, NSW	Faeces	Canis familiaris	Male	Adult	well	5	SRR32313022
illawarra_2	Illawarra shelter, NSW	Faeces	Canis familiaris	Female	Adult	well	3	SRR32313021
illawarra_3	Illawarra shelter, NSW	Faeces	Canis familiaris	Male	Adult	3/5 indivduals well, 1/5 indivduals coat scruffy came in with fleas, 1/5 indivduals sore mouth, teeth, anxiety, arousal, body good	5	SRR32313020
illawarra_4	Illawarra shelter, NSW	Faeces	Canis familiaris	Unknown	Adult	1/2 indivduals well,hair missing on rear, 1/2 indivduals eye irritation, skin irritation, ear irritation	2	SRR32313019
illawarra_5	Illawarra shelter, NSW	Faeces	Canis familiaris	Male	Puppy	well,scares on muzzel, 1/3 indivduals underweight malnourised	3	SRR32313018
illawarra_6	Illawarra shelter, NSW	Faeces	Canis familiaris	Female	Adult	okay condition, 1/2 indivduals underweight/emaciated	2	SRR32313017
myalllakedingo_1	Myall Lake, NSW	Liver	Canis lupus dingo	Unknown	Unknown	Conspecific or vehicular trauma. No gross or histological evidence of disease.	6	SRR32313016
myalllakedingo_2	Myall Lake, NSW	Brain	Canis lupus dingo	Unknown	Unknown	Conspecific or vehicular trauma. No gross or histological evidence of disease.	2	SRR32313015
myalllakedingo_3	Myall Lake, NSW	Lung	Canis lupus dingo	Unknown	Unknown	Conspecific or vehicular trauma. No gross or histological evidence of disease.	3	SRR32313013
myalllakedingo_4	Myall Lake, NSW	Faeces	Canis lupus dingo	Unknown	Unknown	NA	1	SRR32313012
myalllakedingo_5	Myall Lake, NSW	Faeces	Canis lupus dingo	Unknown	Unknown	NA	1	SRR32313011
perth_1	Perth shelter, WA	Faeces	Canis familiaris	Male	Adult	NA	5	SRR32313051
perth_2	Perth shelter, WA	Faeces	Canis familiaris	Male	Puppy	NA	3	SRR32313050
perth_3	Perth shelter, WA	Faeces	Canis familiaris	Male	Adult	NA	5	SRR32313049
perth_4	Perth shelter, WA	Faeces	Canis familiaris	Female	Adult	NA	3	SRR32313048
perth_5	Perth shelter, WA	Faeces	Canis familiaris	Male	Adult	NA	4	SRR32313047
perth_6	Perth shelter, WA	Faeces	Canis familiaris	Female	Adult	NA	4	SRR32313046
perth_7	Perth shelter, WA	Faeces	Canis familiaris	Female	Adult	NA	4	SRR32313045
