## Supplementary Table 2 for "Diverse Viral Pathogens in Australian Canines: Limited Geographic Structure and the First Detection of an RNA Virus in Dingoes"

### Sheet: Sheet 1
name	begin	length	end	BLAST result	BLAST score	refseq	reverse complement	cluster result	cluster support
myalldingo4_VP1	2700	407	3107	Reoviridae Rotavirus A segment 1	80.58968	NC_011507	false	R3	100.0
myalldingo4_NSP3	496	395	891	Reoviridae Rotavirus A segment 7	76.838234	NC_011501	true	T3	80.0
myalldingo4_NSP1		317		Unassigned	73.333336		false
huntervalley_4_VP7	48	981	1029	Reoviridae Rotavirus A segment 9	81.85525	NC_011503	false	G3	100.0
huntervalley_4_VP6	23	1194	1217	Reoviridae Rotavirus A segment 6	81.57454	NC_011509	false	I3	100.0
huntervalley_4_VP4	6	2344	2350	Reoviridae Rotavirus A segment 4	78.07167	NC_011510	false	P[3]	100.0
huntervalley_4_VP3	12	2561	2573	Reoviridae Rotavirus A segment 3	80.554474	NC_011508	false	M3	100.0
huntervalley_4_VP2	0	2707	2692	Reoviridae Rotavirus A segment 2	83.44494	NC_011506	false	C3	100.0
huntervalley_4_VP1	18	3267	3285	Reoviridae Rotavirus A segment 1	79.76737	NC_011507	false	R3	100.0
huntervalley_4_NSP5	0	667	667	Reoviridae Rotavirus A segment 11	91.30435	NC_011505	false	H6	100.0
huntervalley_4_NSP4	0	750	751	Reoviridae Rotavirus A segment 10	81.358185	NC_011504	false	E3	95.0
huntervalley_4_NSP3	0	1078	1078	Reoviridae Rotavirus A segment 7	79.03056	NC_011501	false	T3	78.0
huntervalley_4_NSP2	5	1054	1059	Reoviridae Rotavirus A segment 8	79.222015	NC_011502	false	N2	100.0
huntervalley_4_NSP1	24	1534	1567	Reoviridae Rotavirus A segment 5	62.542034	NC_011500	false	A9	100.0
huntervalley_3_VP7	48	981	1029	Reoviridae Rotavirus A segment 9	81.85525	NC_011503	false	G3	100.0
huntervalley_3_VP6	23	1194	1217	Reoviridae Rotavirus A segment 6	81.57454	NC_011509	false	I3	97.0
huntervalley_3_VP4	7	2343	2350	Reoviridae Rotavirus A segment 4	77.97695	NC_011510	false	P[3]	100.0
huntervalley_3_VP3	12	2561	2573	Reoviridae Rotavirus A segment 3	80.554474	NC_011508	false	M3	100.0
huntervalley_3_VP2	0	2707	2692	Reoviridae Rotavirus A segment 2	83.48214	NC_011506	false	C3	100.0
huntervalley_3_VP1	18	3267	3285	Reoviridae Rotavirus A segment 1	79.76737	NC_011507	false	R3	100.0
huntervalley_3_NSP5	0	667	667	Reoviridae Rotavirus A segment 11	91.30435	NC_011505	false	H6	100.0
huntervalley_3_NSP4	0	750	751	Reoviridae Rotavirus A segment 10	81.358185	NC_011504	false	E3	98.0
huntervalley_3_NSP3	4	1074	1078	Reoviridae Rotavirus A segment 7	78.941795	NC_011501	false	T3	75.0
huntervalley_3_NSP2	5	1054	1059	Reoviridae Rotavirus A segment 8	79.222015	NC_011502	false	N2	100.0
huntervalley_3_NSP1	24	1534	1567	Reoviridae Rotavirus A segment 5	62.542034	NC_011500	false	A9	100.0
huntervalley_1_VP6	23	1194	1217	Reoviridae Rotavirus A segment 6	81.57454	NC_011509	false	I3	99.0
huntervalley_1_VP4	0	2350	2350	Reoviridae Rotavirus A segment 4	78.085106	NC_011510	false	P[3]	100.0
huntervalley_1_VP3	12	2561	2573	Reoviridae Rotavirus A segment 3	80.554474	NC_011508	false	M3	100.0
huntervalley_1_VP2	0	2707	2692	Reoviridae Rotavirus A segment 2	83.44494	NC_011506	false	C3	100.0
huntervalley_1_VP1	18	3267	3285	Reoviridae Rotavirus A segment 1	79.79797	NC_011507	false	R3	100.0
huntervalley_1_NSP5	0	667	667	Reoviridae Rotavirus A segment 11	91.30435	NC_011505	false	H6	100.0
huntervalley_1_NSP4	0	750	751	Reoviridae Rotavirus A segment 10	81.392235	NC_011504	false	E3	100.0
huntervalley_1_NSP3	0	1078	1078	Reoviridae Rotavirus A segment 7	78.925186	NC_011501	false	T3	73.0
huntervalley_1_NSP2	0	1059	1059	Reoviridae Rotavirus A segment 8	79.28098	NC_011502	false	N2	100.0
huntervalley_1_NSP1	24	1534	1567	Reoviridae Rotavirus A segment 5	62.542034	NC_011500	false	A9	100.0
centralwest_3_VP7	48	981	1029	Reoviridae Rotavirus A segment 9	81.75331	NC_011503	false	G3	100.0
centralwest_3_VP6	23	1142	1165	Reoviridae Rotavirus A segment 6	81.21159	NC_011509	false	I3	97.0
centralwest_3_VP4	170	2180	2350	Reoviridae Rotavirus A segment 4	79.162704	NC_011510	false	P[3]	100.0
centralwest_3_VP3	12	2561	2573	Reoviridae Rotavirus A segment 3	80.366905	NC_011508	false	M3	100.0
centralwest_3_VP2	9	2698	2692	Reoviridae Rotavirus A segment 2	83.35191	NC_011506	false	C3	100.0
centralwest_3_VP1	27	3258	3285	Reoviridae Rotavirus A segment 1	79.61939	NC_011507	false	R3	100.0
centralwest_3_NSP5	27	584	615	Reoviridae Rotavirus A segment 11	90.10239	NC_011505	false	H6	100.0
centralwest_3_NSP4	25	532	557	Reoviridae Rotavirus A segment 10	78.26087	NC_011504	false	E3	99.0
centralwest_3_NSP3	10	1062	1072	Reoviridae Rotavirus A segment 7	78.700745	NC_011501	false	T3	78.0
centralwest_3_NSP2	112	947	1059	Reoviridae Rotavirus A segment 8	77.25823	NC_011502	false	N2	100.0
centralwest_3_NSP1	24	1534	1567	Reoviridae Rotavirus A segment 5	62.542034	NC_011500	false	A9	99.0
