## Supplementary Table 3 for "Diverse Viral Pathogens in Australian Canines: Limited Geographic Structure and the First Detection of an RNA Virus in Dingoes"

### Sheet: Sheet1
group	region	sequence_type	trimal_consenus_threshold	trimal_gap_threshold	substitution_model	file_name
canine_coronavirus	orf1b	nt	gappyout	gappyout	TIM2+F+R3	alphacoronavirus_orf1b_nt_TIM2+F+R3_trimmed_gappyout_MAFFT_20240818.treefile
canid_alphaherpesvirus_1	polymerase	aa	gappyout	gappyout	LG+R4	alphaherpesvirus_polymerase_aa_LG+R4_trimmed_gappyout_MAFFT_20240807.treefile
canine_astrovirus	capsid	nt	gappyout	gappyout	TIM2+F+I+G4	astrovirus_capsid_nt_TIM2+F+I+G4_gappyout_MAFFT_20240829.treefile
canine_picornavirus	rdrp	nt	gappyout	gappyout	TIM2+F+G4	canine_picornavirus_rdrp_nucl_TIM2+F+G4_trimmed_gappyout_MAFFT_20240919.treefile
canine_calicivirus	capsid	aa	untrimmed	untrimmed	LG+R5	canine_calcivirus_vp1_aa_LG+R5_untrimmed_MAFFT_20241105.treefile
copiparvovirus	rdrp	aa	cons20	0.9	LG+F+R8	copiparvovirus_rdrp_aa_LG+F+R8_trimmed_cons20_gt0.9_MAFFT_20240802.treefile
dicipivirus	capsid	aa	gappyout	gappyout	LG+F+R3	dicipivirus_capsid_aa_LG+F+R3_trimmed_gappyout_MAFFT_20240719.treefile
canine_kobuvirus	capsid	nt	gappyout	gappyout	TVM+F+I+G4	kobuvirus_vp1_nt_TVM+F+I+G4_trimmed_gappyout_MAFFT_20240919.treefile
norovirus GVII	capsid	nt	gappyout	gappyout	TIM2+F+G4	norovirus_GVII_vp1_nt_TIM2+F+G4_trimmed_gappyout_MAFFT_20240712.treefile
norovirus GVI	capsid	nt	untrimmed	untrimmed	TIM2+F+I+G4	norovirus_GVI_vp1_nt_TIM2+F+I+G4_untrimmed_MAFFT_20241021.treefile
canine_respiratory_coronavirus	rdrp	nt	untrimmed	untrimmed	TIM2+F+G4	pneumovirus_rdrp_nt_TIM2+F+G4_untrimmed_MAFFT_20241009.treefile
canine_parvovirus	capsid	nt	untrimmed	untrimmed	TPM3+F+I	protoparvovirus_vp1_nt_TPM3+F+I_untrimmed_MAFFT_20240930.treefile
rotavirus_A	rdrp	nt	gappyout	gappyout	TIM3+F+R8	rotavirus_a_vp1_nt_TIM3+F+R8_trimmed_gappyout_MAFFT_20240820.treefile
rotavirus_A	outer capsid	nt	gappyout	gappyout	TIM2+F+R7	rotavirus_a_vp4_nt_TIM2+F+R7_trimmed_gappyout_MAFFT_20240311.treefile
rotavirus_I	outer capsid	nt	cons40	0.9	TPM2+F+I	rotavirus_i_vp4_nt_TPM2+F+I_trimmed_cons40_gt0.9_MAFFT_20240320.treefile
sapovirus_GXIII	capsid	nt	gappyout	gappyout	TIM2+F+G4	sapovirus_GXIII_vp1_nt_TIM2+F+G4_trimmed_gappyout_MAFFT_20240717.treefile
