## Supplementary Table 4 for "Diverse Viral Pathogens in Australian Canines: Limited Geographic Structure and the First Detection of an RNA Virus in Dingoes"

### Sheet: Sheet1
Library	Contigs	Contigs Total bp	Min bp	Max bp	Avg bp	N50 bp
centralwest_1	140518	129718548	200	60617	923	1317
centralwest_2	141613	134934644	200	95176	952	1400
centralwest_3	106064	95197904	200	42100	897	1230
centralwest_4	108112	92592651	200	64161	856	1121
centralwest_5	69465	66460509	200	100709	956	1414
centralwest_6	144407	133716783	200	43228	925	1304
centralwest_7	121903	103106856	200	58106	845	1087
centralwest_8	148888	140618224	200	34775	944	1370
centralwest_9	82652	81254718	200	62035	983	1467
coffsharbour_1	29843	22025461	200	32046	738	876
coffsharbour_2	80683	68410221	200	38174	847	1109
coffsharbour_4	43805	29969240	200	17736	684	778
coffsharbour_5	69217	60479999	200	44811	873	1208
coffsharbour_6	56923	59089255	200	57594	1038	1773
dingorescue_2	59790	47139943	200	22340	788	976
hopevale_1_2	262	127303	273	5330	485	445
hopevale_1_3	273	129372	277	5330	473	426
hopevale_15_2	479610	369422912	200	24462	770	893
hopevale_15_3	480392	371363628	200	30512	773	898
hopevale_16_2	378338	271843350	200	26822	718	791
hopevale_16_3	380748	274514060	200	34324	720	795
hopevale_17_2	203846	137246980	200	22761	673	726
hopevale_17_3	204983	138245778	200	25383	674	730
hopevale_18_2	438854	346661155	200	40267	789	927
hopevale_18_3	441340	349281305	200	31974	791	931
hopevale_19_2	397559	285754679	200	43420	718	790
hopevale_19_3	401184	288725673	200	30130	719	791
hopevale_2_2	251	124802	270	8840	497	457
hopevale_2_3	252	127113	270	8839	504	465
hopevale_20_2	431724	332002014	200	33822	769	871
hopevale_20_3	433332	334259089	200	36101	771	876
hopevale_21_2	391273	281142791	200	30079	718	776
hopevale_21_3	393938	284256053	200	21965	721	781
hopevale_22_2	378340	285338588	200	26010	754	842
hopevale_22_3	380849	287980448	200	23168	756	846
hopevale_23_2	319498	230330545	200	60470	720	775
hopevale_23_3	321553	232195723	200	60131	722	779
hopevale_24_2	295319	212451959	200	57987	719	772
hopevale_24_3	297307	214389265	200	54758	721	777
hopevale_3_2	357207	259625270	200	26437	726	799
hopevale_3_3	359654	261973988	200	30862	728	801
hopevale_3t10	459448	399832253	200	73854	870	1075
hopevale_3t11	467000	533573534	200	62759	1142	1778
hopevale_3t12	539608	562240428	200	57969	1041	1474
hopevale_3t13	189220	149109825	200	86355	788	970
hopevale_3t14	389586	309612288	200	63726	794	946
hopevale_3t15	136617	80510626	200	47614	589	584
hopevale_3t16	486729	489635237	200	81282	1005	1448
hopevale_3t17	515892	488484352	200	48968	946	1271
hopevale_3t18	260225	192437962	200	45597	739	839
hopevale_3t7	436595	376271113	200	46490	861	1057
hopevale_3t8	424908	325291072	200	56562	765	861
hopevale_3t9	455261	452161146	200	78629	993	1377
hopevale_4_2	255805	187128440	200	27271	731	824
hopevale_4_3	256716	188311790	200	41298	733	827
hopevale_40_2	277739	193951139	200	32034	698	733
hopevale_40_3	280681	196376929	200	36217	699	734
	88773	68587781	200	58513	772	933
hopevale_5_3	88927	69147977	200	66809	777	943
hopevale_6_2	143550	107159502	200	52716	746	883
hopevale_6_3	144225	107829385	201	30703	747	888
huntervalley_1	98770	78145975	200	35356	791	959
huntervalley_2	127052	117070581	200	92449	921	1295
huntervalley_3	134031	134890061	200	41521	1006	1548
huntervalley_4	113915	114694013	200	127373	1006	1521
huntervalley_5	172286	154467474	200	46441	896	1214
huntervalley_6	177081	162773581	200	99126	919	1376
huntervalley_7	108064	101021910	200	49699	934	1337
huntervalley_8	106133	115627665	200	105594	1089	1796
illawarra_1	74053	68439908	200	77977	924	1315
illawarra_2	58956	51861511	200	52166	879	1236
illawarra_3	97794	101096238	200	75966	1033	1663
illawarra_4	56791	62820842	200	48823	1106	1815
illawarra_5	102059	77942555	200	31661	763	919
illawarra_6	33986	37604566	200	79958	1106	1957
myalllakedingo_5	82962	80540636	200	41491	970	1471
myalllakedingo_1	239728	165160513	200	34385	688	739
myalllakedingo_2	738858	794369820	200	51062	1075	1542
myalllakedingo_3	413917	297242287	200	29517	718	786
myalllakedingo_4	44280	31588621	200	29507	713	813
perth_1	118481	115325264	200	112705	973	1439
perth_2	68958	66557940	200	49612	965	1407
perth_3	80544	90681980	200	75420	1125	2016
perth_4	44767	52620924	200	65674	1175	2070
perth_5	80719	90973419	200	54667	1127	1964
perth_6	68457	70998600	200	49766	1037	1661
perth_7	88027	88831314	200	40886	1009	1589
