## Supplementary Table 6 for "Diverse Viral Pathogens in Australian Canines: Limited Geographic Structure and the First Detection of an RNA Virus in Dingoes"

### Sheet: Supplementary_Table_5
Test	Chi_Squared	p_value
Sample Type virus number	17.0393	0.000199509
Host Sex virus number	2.73547	0.0981425
Host Age virus number	4.53867	0.103381
Sample Type virus abundance	19.7367	5.18e-05
Host Sex virus abundance	5.35301	0.0206865
Host Age virus abundance	4.084	0.129769
Sample Type virus diversity	16.8754	0.000216544
Host Sex virus diversity	2.07815	0.149421
Host Age virus diversity	4.42652	0.109344
