## Supplementary Table 7 for "Diverse Viral Pathogens in Australian Canines: Limited Geographic Structure and the First Detection of an RNA Virus in Dingoes"

### Sheet: Sheet1
species	mantel_r	mantel_p_value
canine_astrovirus	0.669236	0.023
canine_calicivirus	0.0359646	0.287
canine_kobuvirus	0.222974	0.056
canine_picodicistrovirus	0.069407	0.263
canine_picornavirus	0.776493	0.05
rotavirus_A	0.40303	0.333333
rotavirus_I	0.87831	0.25
sapovirus_GXIII	0.3479	0.091667
